# Autotransporters drive biofilm formation and auto-aggregation in the diderm Firmicute *Veillonella parvula*

**DOI:** 10.1101/2020.04.15.042101

**Authors:** Nathalie Béchon, Alicia Jiménez-Fernández, Jerzy Witwinowski, Emilie Bierque, Najwa Taib, Thomas Cokelaer, Laurence Ma, Jean-Marc Ghigo, Simonetta Gribaldo, Christophe Beloin

## Abstract

The Negativicutes are a clade of Firmicutes that have retained the ancestral diderm character and possess an outer membrane. One of the best studied Negativicute, *Veillonella parvula*, is an anaerobic commensal and opportunistic pathogen inhabiting complex human microbial communities, including the gut and the dental plaque microbiota. Whereas adhesion and biofilm capacity of *V. parvula* is expected to be crucial for its maintenance and development in these environments, studies of *V. parvula* adhesion have been hindered by the lack of efficient genetic tools to perform functional analyses in this bacterium. Here, we took advantage of a recently described naturally transformable *V. parvula* isolate, SKV38, and adapted tools developed for the closely related *Clostridia spp*. to perform random transposon and targeted mutagenesis to identify *V. parvula* genes involved in biofilm formation. We show that type V secreted autotransporters -typically found in diderm bacteria-are the main determinants of *V. parvula* auto-aggregation and biofilm formation, which compete with each other for binding either to cells or to surfaces, with strong consequences on *V. parvula* biofilm formation capacity. We also show that inactivation of the gene coding for a poorly characterized metal-dependent phosphohydrolase HD domain protein conserved in the Firmicutes and their closely related diderm phyla inhibits autotransporter-mediated biofilm formation. This study paves the way for further molecular characterization of *V. parvula* interactions with other bacteria and the host within complex microbiota environments.
