## Supplementary material for "Autotransporters drive biofilm formation and auto-aggregation in the diderm Firmicute *Veillonella parvula*": DataSet1

### Sheet: YadA_anchor-SLH
DataSet1. Trimeric Autotransporters containing a SLH domain downstream of the YadA anchor.
All species containing this Cterminal SLH domain are Negativicutes. There are classified by alphabetical order.
The analysis has been done with Pfam 32.0 (The Pfam protein families database in 2019: S. El-Gebali, J. Mistry, A. Bateman, S.R. Eddy, A. Luciani, S.C. Potter, M. Qureshi, L.J. Richardson, G.A. Salazar, A. Smart, E.L.L. Sonnhammer, L. Hirsh, L. Paladin, D. Piovesan, S.C.E. Tosatto, R.D. Finn Nucleic Acids Research (2019) doi: 10.1093/nar/gky995 )
PFAM reference	Species	Annotation	Size (aa)
D2RMC4_ACIFV	Acidaminococcus fermentans (strain ATCC 25085 / DSM 20731 / VR4)	S-layer domain protein	(843 residues)
D2RKB4_ACIFV	Acidaminococcus fermentans (strain ATCC 25085 / DSM 20731 / VR4)	S-layer domain protein	(2067 residues)
G4Q417_ACIIR	Acidaminococcus intestini (strain RyC-MR95)	Putative S-layer y domain protein	(568 residues)
G4Q4G7_ACIIR	Acidaminococcus intestini (strain RyC-MR95)	S-layer domain protein	(889 residues)
G4Q5I5_ACIIR	Acidaminococcus intestini (strain RyC-MR95)	Uncharacterized protein	(1706 residues)
G4Q416_ACIIR	Acidaminococcus intestini (strain RyC-MR95)	S-layer domain protein	(1791 residues)
A0A1G5W5W4_9FIRM	Allisonella histaminiformans	Coiled stalk of trimeric autotransporter adhesin	(573 residues)
G9YHY4_9FIRM	Anaeroglobus geminatus F0357	Uncharacterized protein	(Fragment) (348 residues)
G9YJU8_9FIRM	Anaeroglobus geminatus F0357	Uncharacterized protein	(309 residues)
G9YIH0_9FIRM	Anaeroglobus geminatus F0357	Uncharacterized protein	(491 residues)
F2BWQ7_9FIRM	Dialister micraerophilus DSM 19965	Outer membrane protein alpha	(344 residues)
F2BWQ5_9FIRM	Dialister micraerophilus DSM 19965	Adhesin/hemagglutinin	(920 residues)
R7PUA6_9FIRM	Dialister sp. CAG:588	Putative outer membrane protein	(208 residues)
H1D250_9FIRM	Dialister succinatiphilus YIT 11850	Uncharacterized protein	(266 residues)
H1D2L4_9FIRM	Dialister succinatiphilus YIT 11850	Uncharacterized protein	(Fragment) (674 residues)
A0A0J6ZP13_9FIRM	Megasphaera cerevisiae DSM 20462	Uncharacterized protein	(769 residues)
G0VQM5_MEGEL	Megasphaera elsdenii DSM 20460	S-layer domain protein	(761 residues)
G0VRQ4_MEGEL	Megasphaera elsdenii DSM 20460	Hep_Hag family protein	(783 residues)
G0VMR5_MEGEL	Megasphaera elsdenii DSM 20460	S-layer domain protein	(2365 residues)
G0VLS2_MEGEL	Megasphaera elsdenii DSM 20460	Uncharacterized protein	(1072 residues)
E2ZB71_9FIRM	Megasphaera micronuciformis F0359	Uncharacterized protein	(780 residues)
A0A1G9RM04_9FIRM	Megasphaera paucivorans	Head domain of trimeric autotransporter adhesin	(2791 residues)
A0A1Y4C9V0_9FIRM	Megasphaera sp. An286	Uncharacterized protein	(291 residues)
A0A1Y4CSA7_9FIRM	Megasphaera sp. An286	Uncharacterized protein	(346 residues)
A0A1Y4CSX1_9FIRM	Megasphaera sp. An286	Uncharacterized protein	(1038 residues)
U7UM83_9FIRM	Megasphaera sp. BV3C16-1	YadA-like C-terminal domain protein	(2954 residues)
U7UBX0_9FIRM	Megasphaera sp. BV3C16-1	YadA-like C-terminal domain protein	(2411 residues)
A0A117J2N5_9FIRM	Megasphaera sp. DJF_B143	S-layer protein	(821 residues)
A0A100YTT4_9FIRM	Megasphaera sp. DJF_B143	S-layer protein	(2079 residues)
A0A100YRI1_9FIRM	Megasphaera sp. DJF_B143	Uncharacterized protein	(789 residues)
A0A100YTH8_9FIRM	Megasphaera sp. DJF_B143	Uncharacterized protein	(2812 residues)
A0A100YTI0_9FIRM	Megasphaera sp. DJF_B143	Uncharacterized protein	(4049 residues)
A0A133SBX2_9FIRM	Megasphaera sp. MJR8396C	Uncharacterized protein	(Fragment) (730 residues)
A0A133SIA5_9FIRM	Megasphaera sp. MJR8396C	Uncharacterized protein	(1265 residues)
C9KKU3_9FIRM	Mitsuokella multacida DSM 20544	Uncharacterized protein	(2857 residues)
C9KQF1_9FIRM	Mitsuokella multacida DSM 20544	Putative D-tyrosyl-tRNA(Tyr) deacylase	(3080 residues)
R6I5T7_9FIRM	Phascolarctobacterium sp. CAG:207	Hep_Hag family protein	(768 residues)
E8LGG4_9FIRM	Phascolarctobacterium succinatutens YIT 12067	Uncharacterized protein	(487 residues)
E8LEN9_9FIRM	Phascolarctobacterium succinatutens YIT 12067	Uncharacterized protein	(Fragment) (527 residues)
A0A1I1YR20_9FIRM	Succiniclasticum ruminis DSM 9236	S-layer homology domain-containing protein	(Fragment) (560 residues)
A0A1I1YQ99_9FIRM	Succiniclasticum ruminis DSM 9236	Head domain of trimeric autotransporter adhesin	(1411 residues)
A0A1I1YLV3_9FIRM	Succiniclasticum ruminis DSM 9236	Autotransporter adhesin	(1488 residues)
A0A1I2BGN8_9FIRM	Succiniclasticum ruminis DSM 9236	Coiled stalk of trimeric autotransporter adhesin	(2351 residues)
A0A095XQD4_9FIRM	Tissierellia bacterium S5-A11	Membrane protein	(329 residues)
E1L7W6_9FIRM	Veillonella atypica ACS-049-V-Sch6	Uncharacterized protein	(752 residues)
E1L476_9FIRM	Veillonella atypica ACS-049-V-Sch6	Uncharacterized protein	(656 residues)
A0A117J238_9FIRM	Veillonella parvula	S-layer protein	(802 residues)
A0A117J200_9FIRM	Veillonella parvula	S-layer protein	(832 residues)
D1BQB7_VEIPT	Veillonella parvula (strain ATCC 10790 / DSM 2008 / JCM 12972 / Te3) (Veillonella alcalescens)	S-layer domain protein	(801 residues)
D1BQH6_VEIPT	Veillonella parvula (strain ATCC 10790 / DSM 2008 / JCM 12972 / Te3) (Veillonella alcalescens)	S-layer domain protein	(576 residues)
D1BPN3_VEIPT	Veillonella parvula (strain ATCC 10790 / DSM 2008 / JCM 12972 / Te3) (Veillonella alcalescens)	S-layer domain protein	(832 residues)
W3Y3D1_9FIRM	Veillonella sp. AS16	YadA-like C-terminal domain protein	(585 residues)
R5BT50_9FIRM	Veillonella sp. CAG:933	Uncharacterized protein	(257 residues)
R5BQ37_9FIRM	Veillonella sp. CAG:933	Uncharacterized protein	(617 residues)
R5BMS3_9FIRM	Veillonella sp. CAG:933	Putative S-layer y domain protein	(2724 residues)
W1WHF3_9FIRM	Veillonella sp. DORA_A_3_16_22	Uncharacterized protein	(Fragment) (382 residues)
W1WL63_9FIRM	Veillonella sp. DORA_A_3_16_22	Uncharacterized protein	(Fragment) (384 residues)
F9N5X9_9FIRM	Veillonella sp. oral taxon 780 str. F0422	YadA-like C-terminal domain protein	(678 residues)
A0A134C963_9FIRM	Veillonellaceae bacterium DNF00626	Uncharacterized protein	(Fragment) (357 residues)
A0A134CBJ5_9FIRM	Veillonellaceae bacterium DNF00626	Uncharacterized protein	(Fragment) (929 residues)
A0A134CBD6_9FIRM	Veillonellaceae bacterium DNF00626	Uncharacterized protein	(1582 residues)

### Sheet: YadA_anchor-Coil-Negativi
DataSet1. Trimeric Autotransporters containing a coiled domain downstream of the YadA anchor in Negativicutes.
Negativicutes containing a Cterminal coiled domain downstream of the YadA_anchor one are presented. There are classified by alphabetical order
The analysis has been done with Pfam 32.0 (The Pfam protein families database in 2019: S. El-Gebali, J. Mistry, A. Bateman, S.R. Eddy, A. Luciani, S.C. Potter, M. Qureshi, L.J. Richardson, G.A. Salazar, A. Smart, E.L.L. Sonnhammer, L. Hirsh, L. Paladin, D. Piovesan, S.C.E. Tosatto, R.D. Finn Nucleic Acids Research (2019) doi: 10.1093/nar/gky995 )
PFAM reference	Species	Annotation	Size (aa)
D2RP10_ACIFV	Acidaminococcus fermentans (strain ATCC 25085 / DSM 20731 / VR4)	Hemagluttinin domain protein	3573 residues
A0A154BRN0_9FIRM	Anaerosporomusa subterranea	Uncharacterized protein	1063 residues
R5SI51_9FIRM	Dialister invisus CAG:218	Hemagglutinin family protein	1409 residues
F2BWQ3_9FIRM	Dialister micraerophilus DSM 19965	Uncharacterized protein	1694 residues
R6ADX9_9FIRM	Dialister sp. CAG:486	Hemagglutinin family protein	849 residues
R7PNQ4_9FIRM	Dialister sp. CAG:588	Hep_Hag family protein	878 residues
H1CYN8_9FIRM	Dialister succinatiphilus YIT 11850	Uncharacterized protein	858 residues
H1CYN9_9FIRM	Dialister succinatiphilus YIT 11850	Uncharacterized protein	2202 residues
H1D0K7_9FIRM	Dialister succinatiphilus YIT 11850	Uncharacterized protein	1056 residues
H1CYN7_9FIRM	Dialister succinatiphilus YIT 11850	Uncharacterized protein	538 residues
G0VN25_MEGEL	Megasphaera elsdenii DSM 20460	YadA domain protein	1548 residues
D3LWG7_9FIRM	Megasphaera genomosp. type_1 str. 28L	Uncharacterized protein	Fragment 1503 residues
D3LVN7_9FIRM	Megasphaera genomosp. type_1 str. 28L	Hep/Hag repeat protein	1224 residues
D3LX06_9FIRM	Megasphaera genomosp. type_1 str. 28L	Hep/Hag repeat protein	1097 residues
E2ZB37_9FIRM	Megasphaera micronuciformis F0359	Putative ATP synthase F1, epsilon subunit	2811 residues
E2ZB33_9FIRM	Megasphaera micronuciformis F0359	Hep/Hag repeat protein	2366 residues
U7UNM5_9FIRM	Megasphaera sp. BV3C16-1	YadA-like C-terminal domain protein	786 residues
A0A117J3I1_9FIRM	Megasphaera sp. DJF_B143	Uncharacterized protein	2910 residues
A0A100YSV8_9FIRM	Megasphaera sp. DJF_B143	Uncharacterized protein	2388 residues
A0A117J3Z9_9FIRM	Megasphaera sp. DJF_B143	Uncharacterized protein	5027 residues
A0A133SGM9_9FIRM	Megasphaera sp. MJR8396C	Hep/Hag repeat protein	1263 residues
A0A133SGR2_9FIRM	Megasphaera sp. MJR8396C	Hep/Hag repeat protein	1158 residues
A0A133SGQ7_9FIRM	Megasphaera sp. MJR8396C	Hep/Hag repeat protein	2217 residues
F9MQG4_9FIRM	Megasphaera sp. UPII 135-E	Hep/Hag repeat protein	3233 residues
F9MR62_9FIRM	Megasphaera sp. UPII 135-E	Putative septum site-determining protein MinC	1450 residues
F9MR60_9FIRM	Megasphaera sp. UPII 135-E	Hep/Hag repeat protein	2358 residues
C9KKN5_9FIRM	Mitsuokella multacida DSM 20544	Hep/Hag repeat protein	807 residues
C9KKD7_9FIRM	Mitsuokella multacida DSM 20544	Hep/Hag repeat protein	4040 residues
I0GMU5_SELRL	Selenomonas ruminantium subsp. lactilytica (strain NBRC 103574 / TAM6421)	Uncharacterized protein	663 residues
A0A1I1YEN8_9FIRM	Succiniclasticum ruminis DSM 9236	Head domain of trimeric autotransporter adhesin	2739 residues
E1L7W5_9FIRM	Veillonella atypica ACS-049-V-Sch6	Hep/Hag repeat protein	3047 residues
E1L638_9FIRM	Veillonella atypica ACS-049-V-Sch6	Hep/Hag repeat protein	4496 residues
E1L636_9FIRM	Veillonella atypica ACS-049-V-Sch6	Hep/Hag repeat protein	4669 residues
A0A096CN51_9FIRM	Veillonella montpellierensis DNF00314	Uncharacterized protein	1661 residues
A0A100YPH1_9FIRM	Veillonella parvula	Adhesin	3555 residues
A0A100YPJ3_9FIRM	Veillonella parvula	Hemagglutinin	3419 residues
A0A100YQ83_9FIRM	Veillonella parvula	Hemagglutinin	2044 residues
A0A117J247_9FIRM	Veillonella parvula	Hemagglutinin	1832 residues
D1BQC8_VEIPT	Veillonella parvula (strain ATCC 10790 / DSM 2008 / JCM 12972 / Te3) (Veillonella alcalescens)	YadA domain protein	3595 residues
D1BQC9_VEIPT	Veillonella parvula (strain ATCC 10790 / DSM 2008 / JCM 12972 / Te3) (Veillonella alcalescens)	Hemagluttinin domain protein	3427 residues
D1BQC4_VEIPT	Veillonella parvula (strain ATCC 10790 / DSM 2008 / JCM 12972 / Te3) (Veillonella alcalescens)	Hemagluttinin domain protein	1815 residues
D1BQB8_VEIPT	Veillonella parvula (strain ATCC 10790 / DSM 2008 / JCM 12972 / Te3) (Veillonella alcalescens)	Hemagluttinin domain protein	2397 residues
D1BL77_VEIPT	Veillonella parvula (strain ATCC 10790 / DSM 2008 / JCM 12972 / Te3) (Veillonella alcalescens)	YadA domain protein	2488 residues
D1BL91_VEIPT	Veillonella parvula (strain ATCC 10790 / DSM 2008 / JCM 12972 / Te3) (Veillonella alcalescens)	YadA domain protein	2235 residues
D1BQC2_VEIPT	Veillonella parvula (strain ATCC 10790 / DSM 2008 / JCM 12972 / Te3) (Veillonella alcalescens)	Hemagluttinin domain protein	2145 residues
W3Y0D2_9FIRM	Veillonella sp. AS16	YadA-like C-terminal domain protein	1764 residues
W3Y2J3_9FIRM	Veillonella sp. AS16	YadA-like C-terminal domain protein	2862 residues
R5BS26_9FIRM	Veillonella sp. CAG:933	Hep/Hag repeat protein	721 residues
R5BUV1_9FIRM	Veillonella sp. CAG:933	Hep/Hag repeat protein	1079 residues
R5BQH1_9FIRM	Veillonella sp. CAG:933	Putative YadA domain protein	3381 residues
W1W7K2_9FIRM	Veillonella sp. DORA_A_3_16_22	Uncharacterized protein	Fragment 440 residues
F9N572_9FIRM	Veillonella sp. oral taxon 780 str. F0422	YadA-like C-terminal domain protein	1867 residues
F9N557_9FIRM	Veillonella sp. oral taxon 780 str. F0422	YadA-like C-terminal domain protein	1187 residues
F9N4L9_9FIRM	Veillonella sp. oral taxon 780 str. F0422	YadA-like C-terminal domain protein	1028 residues
F9N6N6_9FIRM	Veillonella sp. oral taxon 780 str. F0422	YadA-like C-terminal domain protein	1488 residues
A0A134CB04_9FIRM	Veillonellaceae bacterium DNF00626	Uncharacterized protein	Fragment 779 residues

### Sheet: YadA_anchor-Coil-Others
DataSet1. Trimeric Autotransporters containing a coiled domain downstream of the YadA anchor .
All species except diderm Firmicutes containing a Cterminal coiled domain downstream of the YadA_anchor one are presented.
The analysis has been done with Pfam 32.0 (The Pfam protein families database in 2019: S. El-Gebali, J. Mistry, A. Bateman, S.R. Eddy, A. Luciani, S.C. Potter, M. Qureshi, L.J. Richardson, G.A. Salazar, A. Smart, E.L.L. Sonnhammer, L. Hirsh, L. Paladin, D. Piovesan, S.C.E. Tosatto, R.D. Finn Nucleic Acids Research (2019) doi: 10.1093/nar/gky995 )
PFAM reference	Class	Species	Annotation	Size (aa)
E5BH45_9FUSO	Fusobacteria	Fusobacterium gonidiaformans 3-1-5R	Collagen triple helix repeat protein	Fragment 360 residues
H1D9R2_9FUSO	Fusobacteria	Fusobacterium necrophorum subsp. funduliforme 1_1_36S	Uncharacterized protein	1131 residues
A0A017H4J4_9FUSO	Fusobacteria	Fusobacterium necrophorum subsp. funduliforme B35	Cell surface protein	1088 residues
Q8RFG5_FUSNN	Fusobacteria	Fusobacterium nucleatum subsp. nucleatum (strain ATCC 25586 / CIP 101130 / JCM 8532 / LMG 13131)	Cell surface protein	617 residues
A0A0E3Z9M7_9FUSO	Fusobacteria	Sneathia amnii	Uncharacterized protein	3047 residues
D1AWI9_STRM9	Fusobacteria	Streptobacillus moniliformis (strain ATCC 14647 / DSM 12112 / NCTC 10651 / 9901)	YadA domain protein	691 residues
D1AWN8_STRM9	Fusobacteria	Streptobacillus moniliformis (strain ATCC 14647 / DSM 12112 / NCTC 10651 / 9901)	YadA domain protein	600 residues
D1AWI2_STRM9	Fusobacteria	Streptobacillus moniliformis (strain ATCC 14647 / DSM 12112 / NCTC 10651 / 9901)	YadA domain protein	1212 residues
D1AW09_STRM9	Fusobacteria	Streptobacillus moniliformis (strain ATCC 14647 / DSM 12112 / NCTC 10651 / 9901)	YadA domain protein	1813 residues
D1AWJ1_STRM9	Fusobacteria	Streptobacillus moniliformis (strain ATCC 14647 / DSM 12112 / NCTC 10651 / 9901)	YadA domain protein	1230 residues
D1AW06_STRM9	Fusobacteria	Streptobacillus moniliformis (strain ATCC 14647 / DSM 12112 / NCTC 10651 / 9901)	YadA domain protein	1333 residues
D1AW08_STRM9	Fusobacteria	Streptobacillus moniliformis (strain ATCC 14647 / DSM 12112 / NCTC 10651 / 9901)	YadA domain protein	1065 residues
A0A1Y4GF68_9BACT	Synergistetes	Cloacibacillus sp. An23	Uncharacterized protein	451 residues
A0A1Y4GSE4_9BACT	Synergistetes	Cloacibacillus sp. An23	Uncharacterized protein	869 residues
H0UIK1_9BACT	Synergistetes	Jonquetella anthropi DSM 22815	Hemagglutinin-like protein	3570 residues
D1Y700_9BACT	Synergistetes	Pyramidobacter piscolens W5455	Hep/Hag repeat protein	2481 residues
A5GRM3_SYNR3	Cyanobacteria	Synechococcus sp. (strain RCC307)	Uncharacterized protein	1012 residues
F4HDC7_GALAU	Gamma-Proteobacteria	Gallibacterium anatis (strain UMN179) (Pasteurella anatis)	Uncharacterized protein	685 residues
R7I3D4_9BURK	Beta-Proteobacteria	Sutterella sp. CAG:351	Hep_Hag family protein	844 residues

### Sheet: YadA_anchor-otherConfig
DataSet1. Trimeric Autotransporters containing another domain downstream of the YadA anchor.
All species except diderm Firmicutes containing a Cterminal extra domain different from SLH or coiled domain and downstream of the YadA_anchor one are presented.
The analysis has been done with Pfam 32.0 (The Pfam protein families database in 2019: S. El-Gebali, J. Mistry, A. Bateman, S.R. Eddy, A. Luciani, S.C. Potter, M. Qureshi, L.J. Richardson, G.A. Salazar, A. Smart, E.L.L. Sonnhammer, L. Hirsh, L. Paladin, D. Piovesan, S.C.E. Tosatto, R.D. Finn Nucleic Acids Research (2019) doi: 10.1093/nar/gky995 )
PFAM reference	Class	Species	Annotation	Extra-Cterminal domain	Size (aa)
A0A0M4L964_9RHIZ	Alpha-Proteobacteria	Bartonella ancashensis	Surface protein/Bartonella adhesin	Invasion associated locus B (IalB)	1791 residues
D1AVD6_STRM9	Fusobacteria	Streptobacillus moniliformis (strain ATCC 14647 / DSM 12112 / NCTC 10651 / 9901)	YadA domain protein	OmpA	1411 residues
D1AVT7_STRM9	Fusobacteria	Streptobacillus moniliformis (strain ATCC 14647 / DSM 12112 / NCTC 10651 / 9901)	YadA domain protein	OmpA	2078 residues
D1AWI4_STRM9	Fusobacteria	Streptobacillus moniliformis (strain ATCC 14647 / DSM 12112 / NCTC 10651 / 9901)	YadA domain protein	OmpA	2078 residues
D1AWI5_STRM9	Fusobacteria	Streptobacillus moniliformis (strain ATCC 14647 / DSM 12112 / NCTC 10651 / 9901)	YadA domain protein	OmpA	2091 residues
D1AWN7_STRM9	Fusobacteria	Streptobacillus moniliformis (strain ATCC 14647 / DSM 12112 / NCTC 10651 / 9901)	YadA domain protein	OmpA	2092 residues
D1AWV9_STRM9	Fusobacteria	Streptobacillus moniliformis (strain ATCC 14647 / DSM 12112 / NCTC 10651 / 9901)	YadA domain protein	OmpA	2075 residues
D1AX20_STRM9	Fusobacteria	Streptobacillus moniliformis (strain ATCC 14647 / DSM 12112 / NCTC 10651 / 9901)	YadA domain protein	OmpA	2073 residues
D1AXQ2_STRM9	Fusobacteria	Streptobacillus moniliformis (strain ATCC 14647 / DSM 12112 / NCTC 10651 / 9901)	YadA domain protein	OmpA	601 residues
